# MEK inhibition enhances presentation of targetable MHC-I tumor antigens in mutant melanomas

**DOI:** 10.1101/2022.01.10.475285

**Authors:** Lauren E. Stopfer, Nicholas J. Rettko, Owen Leddy, Joshua M. Mesfin, Eric Brown, Shannon Winski, Bryan Bryson, James A. Wells, Forest M. White

**Affiliations:** Department of Biological Engineering, Massachusetts Institute of Technology, Cambridge, MA 02139, USA; Koch Institute for Integrative Cancer Research, Center for Precision Cancer Medicine, Massachusetts Institute of Technology, Cambridge, MA 02139, USA; Department of Pharmaceutical Chemistry, University of California San Francisco, San Francisco, CA, 94158, USA; Ragon Institute of MGH, MIT, and Harvard, Cambridge, Massachusetts, 02139, USA; Pfizer Boulder Research & Development, Boulder, CO 8030, USA; Chan Zuckerberg Biohub, San Francisco, CA, 94158, USA

**Keywords:** MHC-I, Antigen presentation, immunopeptidomics, mass spectrometry, kinase inhibitor, melanoma

## Abstract

Combining multiple therapeutic strategies in NRAS/BRAF mutant melanoma – namely MEK/BRAF kinase inhibitors, immune checkpoint inhibitors, and targeted immunotherapies – may offer an improved survival benefit by overcoming limitations associated with any individual therapy. Still, optimal combination, order, and timing of administration remains under investigation. Here, we measure how MEK inhibition (MEKi) alters anti-tumor immunity by utilizing quantitative immunopeptidomics to profile changes in the peptide MHC (pMHC) repertoire. These data reveal a collection of tumor antigens whose presentation levels are selectively augmented following therapy, including several epitopes present at over 1000 copies-per-cell. We leveraged the tunable abundance of MEKi-modulated antigens by targeting 4 epitopes with pMHC-specific T cell engagers and antibody drug conjugates, enhancing cell killing in tumor cells following MEK inhibition. These results highlight drug treatment as a means to enhance immunotherapy efficacy by targeting specific upregulated pMHCs and provide a methodological framework for identifying, quantifying, and therapeutically targeting additional epitopes of interest.

**SIGNIFICANCE:** Kinase inhibitor treatment in NRAS/BRAF mutant melanoma can sensitize tumors to immunotherapy, in part through an increase in average surface presentation of peptide MHC molecules. Here, we demonstrate that MEK inhibition selectively boosts epitope abundance of select tumor-associated antigens *in vitro* and *in vivo*, enhancing targeted immunotherapy efficacy against these treatment-modulated epitopes.
