## Supplementary material for "MEK inhibition enhances presentation of targetable MHC-I tumor antigens in mutant melanomas": Dataset S6

### Sheet: SuppDataF
	SuppDataF. Absolute quantification of 18 tumor associated antigens
	Tab	Cell line
	1	SKMEL5
	2	A375
	3	RPMI-7951

### Sheet: 1
	1 SKMEL5 Absolute Quantification data
		Sequence	Protein	Gene	DMSO			100 nM			1 uM
	fmol	ALDGGNKHFL	Melanocyte protein PMEL OS=Homo sapiens OX=9606 GN=PMEL PE=1 SV=2	PMEL	92.8054	167.753	112.+G50:H58501819129868	226.014	246.81	411.572	355.127	172.088	204.14
		SLDDYNHLV	L-dopachrome tautomerase OS=Homo sapiens OX=9606 GN=DCT PE=1 SV=1	DCT	15.5075	12.9589	15.357	60.6736	74.1323	77.6222	62.2958	69.4553	74.664
		KQVSDLISV	Probable ATP-dependent RNA helicase DDX5 OS=Homo sapiens OX=9606 GN=DDX5 PE=1 SV=1	DDX5	1.44375	1.4172	1.23765	5.02392	5.2579	5.28347	4.69762	5.63867	6.51596
		GLFDQHFRL	Nischarin OS=Homo sapiens OX=9606 GN=NISCH PE=1 SV=3	NISCH	0.705735	2.4635		5.05653	5.22628		3.45975	9.31502
		TLAEIAKVEL	Non-POU domain-containing octamer-binding protein OS=Homo sapiens OX=9606 GN=NONO PE=1 SV=4	NONO	0.642714	0.380915	0.406464	3.64042	4.3229	4.21096	2.57268	3.94596	3.94497
		HVDSTLLQV	P protein OS=Homo sapiens OX=9606 GN=OCA2 PE=1 SV=2	OCA2	36.6214	40.9876	32.539	206.747	150.706	174.891	339.9	227.101	218.245
		ALFDGDPHL	Protein prune homolog 2 OS=Homo sapiens OX=9606 GN=PRUNE2 PE=1 SV=3	PRUNE2	22.2089	26.2848	19.4749	55.9971	64.3688	66.8515	70.8027	81.234	89.3682
		SLYSYFQKV	Membrane-associated transporter protein OS=Homo sapiens OX=9606 GN=SLC45A2 PE=1 SV=2	SLC45A2	3.80124	4.7329	2.80303	18.1745	26.6685	18.411	17.5908	16.5397	20.7344
		RLLGTEFQV	Membrane-associated transporter protein OS=Homo sapiens OX=9606 GN=SLC45A2 PE=1 SV=2	SLC45A2	439.264	516.88	453.785	1600.62	1747.66	1325.12	1530.08	1743.67	1735.97
		KLADQYPHL	Transcription factor SOX-10 OS=Homo sapiens OX=9606 GN=SOX10 PE=1 SV=1	SOX10	2.46112	2.35526	1.96786	10.079	12.1095	13.3203	10.6707	13.0895	13.2932
		RTLAEIAKV	Non-POU domain-containing octamer-binding protein OS=Homo sapiens OX=9606 GN=NONO PE=1 SV=4	NONO	1.4517	1.69413	1.46143	4.53938	5.65679	5.4312	6.43362	7.12036	8.19294
		KLDVGNAEV	B-cell receptor-associated protein 31 OS=Homo sapiens OX=9606 GN=BCAP31 PE=1 SV=3	BCAP31	9.20645	8.11105	10.3371	13.5679	16.0366	18.0793	16.894	19.8141	19.9548
		GQVEIVTKV	Protein prune homolog 2 OS=Homo sapiens OX=9606 GN=PRUNE2 PE=1 SV=3	PRUNE2	0.256493	0.263045	0.137638	2.46382	2.37336	3.01893	5.19957	4.77919	3.01249
		GVYDGEEHSV	Melanoma-associated antigen B2 OS=Homo sapiens OX=9606 GN=MAGEB2 PE=1 SV=3	MAGEB2	5.22443	5.34187	4.80639	7.61741	9.931	11.4351	11.9021	12.813	14.1527
		SLADTNSLAVV	Melanocyte protein PMEL OS=Homo sapiens OX=9606 GN=PMEL PE=1 SV=2	PMEL	14.6821	12.8954	13.6722	38.104	41.5671	36.31	27.6876	37.83	39.9929
		AMLGTHTMEV	Melanocyte protein PMEL OS=Homo sapiens OX=9606 GN=PMEL PE=1 SV=2	PMEL	2.14223	3.40862	1.31142	18.7034	10.7877		12.6719	13.5237	14.2842
		SLQDLIEKV	Protein transport protein Sec31A OS=Homo sapiens OX=9606 GN=SEC31A PE=1 SV=3	SEC31A	0.630957	0.676263	0.434348	1.62533	1.65826	1.47019	2.13331	1.74816	1.93925
		VLHDRIVSV	Mediator of RNA polymerase II transcription subunit 23 OS=Homo sapiens OX=9606 GN=MED23 PE=1 SV=2	MED23	4.20471	4.26022	3.99825	10.1858	11.5058	12.7092	10.2411	12.3048	13.3831
	copies/cell	SLQDLIEKV	Protein transport protein Sec31A OS=Homo sapiens OX=9606 GN=SEC31A PE=1 SV=3	SEC31A	58.4558	62.6532	40.2407	150.58	153.632	136.207	197.643	161.961	179.664
		TLAEIAKVEL	Non-POU domain-containing octamer-binding protein OS=Homo sapiens OX=9606 GN=NONO PE=1 SV=4	NONO	59.545	35.2904	37.6573	337.271	400.5	390.129	238.349	365.578	365.486
		GQVEIVTKV	Protein prune homolog 2 OS=Homo sapiens OX=9606 GN=PRUNE2 PE=1 SV=3	PRUNE2	23.7631	24.3701	12.7516	228.263	219.883	279.692	481.72	442.774	279.095
		KQVSDLISV	Probable ATP-dependent RNA helicase DDX5 OS=Homo sapiens OX=9606 GN=DDX5 PE=1 SV=1	DDX5	133.758	131.298	114.663	465.447	487.124	489.493	435.216	522.401	603.679
		RTLAEIAKV	Non-POU domain-containing octamer-binding protein OS=Homo sapiens OX=9606 GN=NONO PE=1 SV=4	NONO	134.494	156.954	135.395	420.556	524.08	503.18	596.05	659.674	759.044
		GLFDQHFRL	Nischarin OS=Homo sapiens OX=9606 GN=NISCH PE=1 SV=3	NISCH	65.3837	228.233		468.468	484.195		320.532	863.001
		VLHDRIVSV	Mediator of RNA polymerase II transcription subunit 23 OS=Homo sapiens OX=9606 GN=MED23 PE=1 SV=2	MED23	389.55	394.693	370.423	943.672	1065.97	1177.45	948.802	1139.99	1239.89
		GVYDGEEHSV	Melanoma-associated antigen B2 OS=Homo sapiens OX=9606 GN=MAGEB2 PE=1 SV=3	MAGEB2	484.023	494.903	445.293	705.723	920.069	1059.42	1102.68	1187.08	1311.19
		KLADQYPHL	Transcription factor SOX-10 OS=Homo sapiens OX=9606 GN=SOX10 PE=1 SV=1	SOX10	228.014	218.206	182.314	933.776	1121.9	1234.08	988.599	1212.69	1231.56
		AMLGTHTMEV	Melanocyte protein PMEL OS=Homo sapiens OX=9606 GN=PMEL PE=1 SV=2	PMEL	198.469	315.796	121.498	1732.79	999.438		1174	1252.91	1323.38
		SLYSYFQKV	Membrane-associated transporter protein OS=Homo sapiens OX=9606 GN=SLC45A2 PE=1 SV=2	SLC45A2	352.17	438.485	259.69	1683.79	2470.73	1705.71	1629.72	1532.34	1920.96
		KLDVGNAEV	B-cell receptor-associated protein 31 OS=Homo sapiens OX=9606 GN=BCAP31 PE=1 SV=3	BCAP31	852.942	751.457	957.697	1257.01	1485.73	1674.98	1565.16	1835.7	1848.74
		SLADTNSLAVV	Melanocyte protein PMEL OS=Homo sapiens OX=9606 GN=PMEL PE=1 SV=2	PMEL	1360.24	1194.71	1266.68	3530.19	3851.03	3363.98	2565.15	3504.8	3705.19
		SLDDYNHLV	L-dopachrome tautomerase OS=Homo sapiens OX=9606 GN=DCT PE=1 SV=1	DCT	1436.71	1200.59	1422.77	5621.18	6868.08	7191.4	5771.47	6434.76	6917.33
		ALFDGDPHL	Protein prune homolog 2 OS=Homo sapiens OX=9606 GN=PRUNE2 PE=1 SV=3	PRUNE2	2057.57	2435.19	1804.27	5187.92	5963.52	6193.53	6559.6	7526.02	8279.62
		ALDGGNKHFL	Melanocyte protein PMEL OS=Homo sapiens OX=9606 GN=PMEL PE=1 SV=2	PMEL	8598.06	15541.7	10422.9	20939.4	22866	38130.5	32901.2	15943.3	18912.8
		HVDSTLLQV	P protein OS=Homo sapiens OX=9606 GN=OCA2 PE=1 SV=2	OCA2	3392.83	3797.34	3014.61	19154.3	13962.4	16202.9	31490.4	21040	20219.6
		RLLGTEFQV	Membrane-associated transporter protein OS=Homo sapiens OX=9606 GN=SLC45A2 PE=1 SV=2	SLC45A2	40696.1	47887	42041.5	148291	161914	122767	141756	161544	160831

### Sheet: 2
	2 A375 Absolute Quantification data
					A375
		Sequence	Protein	Gene	DMSO			100 nM			1 uM
	fmol	ALDGGNKHFL	Melanocyte protein PMEL OS=Homo sapiens OX=9606 GN=PMEL PE=1 SV=2	PMEL
		SLDDYNHLV	L-dopachrome tautomerase OS=Homo sapiens OX=9606 GN=DCT PE=1 SV=1	DCT	0.24622	0.165047	0.0940389	4.02382	6.5745	7.01242	11.272	15.5192	10.7501
		KQVSDLISV	Probable ATP-dependent RNA helicase DDX5 OS=Homo sapiens OX=9606 GN=DDX5 PE=1 SV=1	DDX5	0.897052	0.587086	0.493732	3.11615	3.58475	3.59004	3.9809	4.14245	4.70714
		GLFDQHFRL	Nischarin OS=Homo sapiens OX=9606 GN=NISCH PE=1 SV=3	NISCH
		TLAEIAKVEL	Non-POU domain-containing octamer-binding protein OS=Homo sapiens OX=9606 GN=NONO PE=1 SV=4	NONO	1.75232	1.30274	1.3144	1.91959	3.81318	3.89054	4.76382	4.75225	2.77901
		HVDSTLLQV	P protein OS=Homo sapiens OX=9606 GN=OCA2 PE=1 SV=2	OCA2
		ALFDGDPHL	Protein prune homolog 2 OS=Homo sapiens OX=9606 GN=PRUNE2 PE=1 SV=3	PRUNE2	0.308567	0.187336	0.128097	10.5768	12.1195	6.57017	70.9075	78.9743	85.8283
		SLYSYFQKV	Membrane-associated transporter protein OS=Homo sapiens OX=9606 GN=SLC45A2 PE=1 SV=2	SLC45A2	1.34585	0.544337	1.05177	0.775795	0.972827	0.820038	0.429768	0.750298
		RLLGTEFQV	Membrane-associated transporter protein OS=Homo sapiens OX=9606 GN=SLC45A2 PE=1 SV=2	SLC45A2	11.2882	9.38838	7.26597	2.78954	2.36929	2.3955	1.28559	1.6094	1.33484
		KLADQYPHL	Transcription factor SOX-10 OS=Homo sapiens OX=9606 GN=SOX10 PE=1 SV=1	SOX10	4.53964	4.23014	3.90836	10.1408	10.5918	9.70955	26.3434	25.9672	12.8862
		RTLAEIAKV	Non-POU domain-containing octamer-binding protein OS=Homo sapiens OX=9606 GN=NONO PE=1 SV=4	NONO	1.47691	1.48594	1.50684	5.09041	6.44455	6.6085	9.4677	11.7732	8.25299
		KLDVGNAEV	B-cell receptor-associated protein 31 OS=Homo sapiens OX=9606 GN=BCAP31 PE=1 SV=3	BCAP31	11.8766	10.811	10.4263	25.8277	26.6042	26.0404	36.9499	36.8919	25.687
		GQVEIVTKV	Protein prune homolog 2 OS=Homo sapiens OX=9606 GN=PRUNE2 PE=1 SV=3	PRUNE2				0.0841581	0.126475	0.130199	2.6507	4.90948	2.35463
		GVYDGEEHSV	Melanoma-associated antigen B2 OS=Homo sapiens OX=9606 GN=MAGEB2 PE=1 SV=3	MAGEB2	0.0607523	0.0421586	0.039632	0.119818	0.101674	0.101075	0.100549	0.107958	0.0677288
		SLADTNSLAVV	Melanocyte protein PMEL OS=Homo sapiens OX=9606 GN=PMEL PE=1 SV=2	PMEL
		AMLGTHTMEV	Melanocyte protein PMEL OS=Homo sapiens OX=9606 GN=PMEL PE=1 SV=2	PMEL
		SLQDLIEKV	Protein transport protein Sec31A OS=Homo sapiens OX=9606 GN=SEC31A PE=1 SV=3	SEC31A	1.32229	4.7256	1.91001	3.04091	2.099	2.41657	3.16404	3.02495	3.26484
		VLHDRIVSV	Mediator of RNA polymerase II transcription subunit 23 OS=Homo sapiens OX=9606 GN=MED23 PE=1 SV=2	MED23	2.48802	1.83611	1.63107	6.98771	5.69041	6.50893	8.44122	7.6614	9.64735
	copies/cell	GVYDGEEHSV	Melanoma-associated antigen B2 OS=Homo sapiens OX=9606 GN=MAGEB2 PE=1 SV=3	MAGEB2	6.53304	4.53355	4.26186	12.8848	10.9336	10.8692	10.8126	11.6093	7.28327
		SLYSYFQKV	Membrane-associated transporter protein OS=Homo sapiens OX=9606 GN=SLC45A2 PE=1 SV=2	SLC45A2	144.727	58.5357	113.103	83.4257	104.614	88.1834	46.2154	80.6838
		RLLGTEFQV	Membrane-associated transporter protein OS=Homo sapiens OX=9606 GN=SLC45A2 PE=1 SV=2	SLC45A2	1213.88	1009.59	781.352	299.976	254.783	257.602	138.247	173.068	143.543
		SLQDLIEKV	Protein transport protein Sec31A OS=Homo sapiens OX=9606 GN=SEC31A PE=1 SV=3	SEC31A	142.193	508.17	205.394	327.006	225.718	259.868	340.247	325.29	351.087
		KQVSDLISV	Probable ATP-dependent RNA helicase DDX5 OS=Homo sapiens OX=9606 GN=DDX5 PE=1 SV=1	DDX5	96.4651	63.1327	53.0938	335.098	385.489	386.057	428.089	445.462	506.185
		TLAEIAKVEL	Non-POU domain-containing octamer-binding protein OS=Homo sapiens OX=9606 GN=NONO PE=1 SV=4	NONO	188.437	140.091	141.345	206.425	410.053	418.372	512.281	511.036	298.843
		GQVEIVTKV	Protein prune homolog 2 OS=Homo sapiens OX=9606 GN=PRUNE2 PE=1 SV=3	PRUNE2				9.05	13.6005	14.0011	285.044	527.945	253.207
		VLHDRIVSV	Mediator of RNA polymerase II transcription subunit 23 OS=Homo sapiens OX=9606 GN=MED23 PE=1 SV=2	MED23	267.551	197.448	175.398	751.429	611.922	699.942	907.732	823.874	1037.43
		RTLAEIAKV	Non-POU domain-containing octamer-binding protein OS=Homo sapiens OX=9606 GN=NONO PE=1 SV=4	NONO	158.821	159.792	162.039	547.401	693.019	710.65	1018.12	1266.04	887.491
		SLDDYNHLV	L-dopachrome tautomerase OS=Homo sapiens OX=9606 GN=DCT PE=1 SV=1	DCT	26.4774	17.7485	10.1125	432.705	706.993	754.085	1212.14	1668.87	1156.01
		KLADQYPHL	Transcription factor SOX-10 OS=Homo sapiens OX=9606 GN=SOX10 PE=1 SV=1	SOX10	488.174	454.891	420.288	1090.5	1139	1044.12	2832.86	2792.41	1385.73
		KLDVGNAEV	B-cell receptor-associated protein 31 OS=Homo sapiens OX=9606 GN=BCAP31 PE=1 SV=3	BCAP31	1277.16	1162.56	1121.19	2777.4	2860.9	2800.28	3973.43	3967.19	2762.27
		ALFDGDPHL	Protein prune homolog 2 OS=Homo sapiens OX=9606 GN=PRUNE2 PE=1 SV=3	PRUNE2	33.182	20.1454	13.775	1137.39	1303.28	706.528	7625.09	8492.55	9229.61

### Sheet: 3
	3 RPMI-7951 Absolute Quantification data
		Sequence	Protein	Gene	DMSO			100 nM			1 uM
	fmol	ALDGGNKHFL	Melanocyte protein PMEL OS=Homo sapiens OX=9606 GN=PMEL PE=1 SV=2	PMEL
		SLDDYNHLV	L-dopachrome tautomerase OS=Homo sapiens OX=9606 GN=DCT PE=1 SV=1	DCT
		KQVSDLISV	Probable ATP-dependent RNA helicase DDX5 OS=Homo sapiens OX=9606 GN=DDX5 PE=1 SV=1	DDX5	1.52389	1.94668	1.89064	4.63915	5.39318	5.63711	7.33648	6.89674	7.7829
		GLFDQHFRL	Nischarin OS=Homo sapiens OX=9606 GN=NISCH PE=1 SV=3	NISCH	1.32117	1.4054		1.25086	1.3206	1.35776	1.29362	1.34763	1.34853
		TLAEIAKVEL	Non-POU domain-containing octamer-binding protein OS=Homo sapiens OX=9606 GN=NONO PE=1 SV=4	NONO	3.36648	5.28608	4.68563	8.60009	8.90661	9.38316	14.502	13.1975	14.8924
		HVDSTLLQV	P protein OS=Homo sapiens OX=9606 GN=OCA2 PE=1 SV=2	OCA2
		ALFDGDPHL	Protein prune homolog 2 OS=Homo sapiens OX=9606 GN=PRUNE2 PE=1 SV=3	PRUNE2
		SLYSYFQKV	Membrane-associated transporter protein OS=Homo sapiens OX=9606 GN=SLC45A2 PE=1 SV=2	SLC45A2				0.284895	0.287528	0.333858	0.556878	0.593088	0.667736
		RLLGTEFQV	Membrane-associated transporter protein OS=Homo sapiens OX=9606 GN=SLC45A2 PE=1 SV=2	SLC45A2	4.72603	5.83221	5.18966	8.32158	9.69082	10.7849	10.827	11.6539	12.8649
		KLADQYPHL	Transcription factor SOX-10 OS=Homo sapiens OX=9606 GN=SOX10 PE=1 SV=1	SOX10	1.64601	1.51214	1.54795	2.46685	1.96122	2.04327	2.00844	2.09515	2.08214
		RTLAEIAKV	Non-POU domain-containing octamer-binding protein OS=Homo sapiens OX=9606 GN=NONO PE=1 SV=4	NONO	3.74951	5.12162	5.20042	9.73681	12.3957	13.0346	13.4799	14.8554	16.4758
		KLDVGNAEV	B-cell receptor-associated protein 31 OS=Homo sapiens OX=9606 GN=BCAP31 PE=1 SV=3	BCAP31	4.32968	4.25782	4.3762	6.03773	6.27844	6.51248	7.35245	8.98429	8.59413
		GQVEIVTKV	Protein prune homolog 2 OS=Homo sapiens OX=9606 GN=PRUNE2 PE=1 SV=3	PRUNE2
		GVYDGEEHSV	Melanoma-associated antigen B2 OS=Homo sapiens OX=9606 GN=MAGEB2 PE=1 SV=3	MAGEB2	0.0745276	0.0653684	0.0670953	0.134404	0.134847	0.15349	0.279813	0.32263	0.314471
		SLADTNSLAVV	Melanocyte protein PMEL OS=Homo sapiens OX=9606 GN=PMEL PE=1 SV=2	PMEL
		AMLGTHTMEV	Melanocyte protein PMEL OS=Homo sapiens OX=9606 GN=PMEL PE=1 SV=2	PMEL
		SLQDLIEKV	Protein transport protein Sec31A OS=Homo sapiens OX=9606 GN=SEC31A PE=1 SV=3	SEC31A	0.290574	0.349872	0.304365	0.754332	0.759909	0.801868	0.879464	0.840175	0.859804
		VLHDRIVSV	Mediator of RNA polymerase II transcription subunit 23 OS=Homo sapiens OX=9606 GN=MED23 PE=1 SV=2	MED23	11.6867	12.186	11.9193	17.0419	16.4856	20.1503	16.7847	19.6105	18.679
					DMSO			100 nM			1 uM
	Copies/cell	GVYDGEEHSV	Melanoma-associated antigen B2 OS=Homo sapiens OX=9606 GN=MAGEB2 PE=1 SV=3	MAGEB2	0.0745276	0.0653684	0.0670953	0.134404	0.134847	0.15349	0.279813	0.32263	0.314471
		SLYSYFQKV	Membrane-associated transporter protein OS=Homo sapiens OX=9606 GN=SLC45A2 PE=1 SV=2	SLC45A2				0.284895	0.287528	0.333858	0.556878	0.593088	0.667736
		SLQDLIEKV	Protein transport protein Sec31A OS=Homo sapiens OX=9606 GN=SEC31A PE=1 SV=3	SEC31A	0.290574	0.349872	0.304365	0.754332	0.759909	0.801868	0.879464	0.840175	0.859804
		GLFDQHFRL	Nischarin OS=Homo sapiens OX=9606 GN=NISCH PE=1 SV=3	NISCH	1.32117	1.4054		1.25086	1.3206	1.35776	1.29362	1.34763	1.34853
		KLADQYPHL	Transcription factor SOX-10 OS=Homo sapiens OX=9606 GN=SOX10 PE=1 SV=1	SOX10	1.64601	1.51214	1.54795	2.46685	1.96122	2.04327	2.00844	2.09515	2.08214
		KQVSDLISV	Probable ATP-dependent RNA helicase DDX5 OS=Homo sapiens OX=9606 GN=DDX5 PE=1 SV=1	DDX5	1.52389	1.94668	1.89064	4.63915	5.39318	5.63711	7.33648	6.89674	7.7829
		KLDVGNAEV	B-cell receptor-associated protein 31 OS=Homo sapiens OX=9606 GN=BCAP31 PE=1 SV=3	BCAP31	4.32968	4.25782	4.3762	6.03773	6.27844	6.51248	7.35245	8.98429	8.59413
		RLLGTEFQV	Membrane-associated transporter protein OS=Homo sapiens OX=9606 GN=SLC45A2 PE=1 SV=2	SLC45A2	4.72603	5.83221	5.18966	8.32158	9.69082	10.7849	10.827	11.6539	12.8649
		TLAEIAKVEL	Non-POU domain-containing octamer-binding protein OS=Homo sapiens OX=9606 GN=NONO PE=1 SV=4	NONO	3.36648	5.28608	4.68563	8.60009	8.90661	9.38316	14.502	13.1975	14.8924
		RTLAEIAKV	Non-POU domain-containing octamer-binding protein OS=Homo sapiens OX=9606 GN=NONO PE=1 SV=4	NONO	3.74951	5.12162	5.20042	9.73681	12.3957	13.0346	13.4799	14.8554	16.4758
		VLHDRIVSV	Mediator of RNA polymerase II transcription subunit 23 OS=Homo sapiens OX=9606 GN=MED23 PE=1 SV=2	MED23	11.6867	12.186	11.9193	17.0419	16.4856	20.1503	16.7847	19.6105	18.679
